# *RUNX1* isoform disequilibrium in the development of trisomy 21 associated myeloid leukemia

**DOI:** 10.1101/2022.03.07.483334

**Authors:** Sofia Gialesaki, Daniela Bräuer-Hartmann, Raj Bhayadia, Oriol Alejo-Valle, Hasan Issa, Enikő Regenyi, Christoph Beyer, Maurice Labuhn, Christian Ihling, Andrea Sinz, Markus Glaß, Stefan Hüttelmaier, Sören Matzk, Lena Schmid, Farina Josepha Strüwe, Sofie-Katrin Kadel, Dirk Reinhardt, Marie-Laure Yaspo, Dirk Heckl, Jan-Henning Klusmann

## Abstract

Aneuploidy is a hallmark of cancer, but its complex nature limits our understanding of how it drives oncogenesis. Gain of chromosome 21 (Hsa21) is among the most frequent aneuploidies in leukemia and is associated with markedly increased leukemia risk. Here, we propose that disequilibrium of the *RUNX1* isoforms is key to the pathogenesis of trisomy 21 (i.e. Down syndrome)-associated myeloid leukemia (ML-DS). Hsa21-focused CRISPR-Cas9 screens uncovered a strong and specific *RUNX1* dependency in ML-DS. Mechanistic studies revealed that excess of RUNX1A isoform – as seen in ML-DS patients – synergized with the pathognomonic *Gata1s* mutation in leukemogenesis by displacing RUNX1C from its endogenous binding sites and inducing oncogenic programs in complex with the MYC cofactor MAX. These effects were reversed by restoring the RUNX1A:RUNX1C equilibrium or pharmacological interference with MYC:MAX dimerization. Our study highlights the importance of alternative splicing in leukemogenesis, even on a background of aneuploidies, and opens new avenues for developing specific and targeted therapies.

**Graphical Abstract:** 
