## Supplementary material for "*RUNX1* isoform disequilibrium in the development of trisomy 21 associated myeloid leukemia": Key Resource Table

### Sheet: Tabelle2
KEY RESOURCES TABLE
The table highlights the reagents, genetically modified organisms and strains, cell lines, software, instrumentation, and source data essential to reproduce results presented in the manuscript. Depending on the nature of the study, this may include standard laboratory materials (i.e., food chow for metabolism studies, support material for catalysis studies), but the table is not meant to be a com…
Please note that ALL references cited in the key resources table must be included in the references list. Please report the information as follows:
· REAGENT or RESOURCE: Provide full descriptive name of the item so that it can be identified and linked with its description in the manuscript (e.g., provide version number for software, host source for antibody, strain name). In the experimental models section (applicable only to experimental life science studies), please include all models used in the paper and describe each line/strain as: mo…
· SOURCE: Report the company, manufacturer, or individual that provided the item or where the item can be obtained (e.g., stock center or repository). For materials distributed by Addgene, please cite the article describing the plasmid and include “Addgene” as part of the identifier. If an item is from another lab, please include the name of the principal investigator and a citation if it has bee…
· IDENTIFIER: Include catalog numbers (entered in the column as “Cat#” followed by the number, e.g., Cat#3879S). Where available, please include unique entities such as RRIDs, Model Organism Database numbers, accession numbers, and PDB, CAS, or CCDC IDs. For antibodies, if applicable and available, please also include the lot number or clone identity. For software or data resources, please includ…
o A NOTE ABOUT RRIDs: We highly recommend using RRIDs as the identifier (in particular for antibodies and organisms but also for software tools and databases). For more details on how to obtain or generate an RRID for existing or newly generated resources, please visit the RII or search for RRIDs.
Please use the empty table that follows to organize the information in the sections defined by the subheading, skipping sections not relevant to your study. Please do not add subheadings. To add a row, place the cursor at the end of the row above where you would like to add the row, just outside the right border of the table. Then press the ENTER key to add the row. Please delete empty rows. Each…
TABLE FOR AUTHOR TO COMPLETE
Please upload the completed table as a separate document. Please do not add subheadings to the key resources table. If you wish to make an entry that does not fall into one of the subheadings below, please contact your handling editor. Any subheadings not relevant to your study can be skipped. (NOTE: For authors publishing in Cell Genomics, Cell Reports Medicine, Current Biology, and Med, please …
KEY RESOURCES TABLE
REAGENT or RESOURCE	SOURCE	IDENTIFIER
sgRNAs
Luciferase (Luc-1)	Integrated DNA Technologies (IDT)	AGTTCACCGGCGTCATCGTC
murine Gata1.4	Integrated DNA Technologies (IDT)	CCTAGACCAGGAAAATCCAT
human Max 2	Integrated DNA Technologies (IDT)	AGACAGCTTTCACAGTTTGC
human Max 4	Integrated DNA Technologies (IDT)	TGTGAAAGCTGTCTTTGATG
murine Max 3	Integrated DNA Technologies (IDT)	ACTCTCCTAGGCTGACAAG
murine Max 4	Integrated DNA Technologies (IDT)	GCGGGCTCACCATAATGCAC
shRNAs
Luciferase (Luc-1)	Integrated DNA Technologies (IDT)	AGCGCCCGCTGGAGAGCAACTGCATATAGTGAAGCCACAGATGTATATGCAGTTGCTCTCCAGCGGT
mouse Max 1542	Integrated DNA Technologies (IDT)	CAAGCGACAGATTCATAAAGTATAGTGAAGCCACAGATGTATACTTTATGAATCTGTCGCTTT
mouse Max 1608	Integrated DNA Technologies (IDT)	GGCAGAGCCAACTATTTTGTATGTAATACATCTGTGGCTTCACTATTACATACAAAATAGTTGGCTT
human Max 259	Integrated DNA Technologies (IDT)	AGCTCATCATAATGCACTGGAATAGTGAAGCCACAGATGTATTCCAGTGCATTATGATGAGCC
human Max 294	Integrated DNA Technologies (IDT)	CCCACATCAAAGACAGCTTTCATAGTGAAGCCACAGATGTATGAAAGCTGTCTTTGATGTGGT
qPCR primers
RUNX1C(exon1-2)_Taqman_forward	Integrated DNA Technologies (IDT)	AGAGGGTGCATTTTCAGGAG
RUNX1C(exon1-2)_Taqman_reverse	Integrated DNA Technologies (IDT)	CGTCTCTAGAAGGATTCATTCCAAG
RUNX1A(exon4-5)_Taqman_forward	Integrated DNA Technologies (IDT)	CTCCACTGCCTTTAACCCTC
RUNX1A(exon4-5)_Taqman_reverse	Integrated DNA Technologies (IDT)	TGACTTCTGCCTTAACATCTCC
RUNX1all_forward	Integrated DNA Technologies (IDT)	GAACCACTCCACTGCCTTTAAC
RUNX1a_reverse	Integrated DNA Technologies (IDT)	ATTCTGAGGGCTGTCATCTTTC
RUNX1b/c_reverse	Integrated DNA Technologies (IDT)	GAAAGTTCTGCAGAGAGGGTTG
Antibodies
Anti-GATA1	abcam	Cat# ab11852; RRID:AB_298635
Anti-RUNX1 / AML1 (anti-RUNX1-RUNT)	abcam	Cat# ab35962; RRID:AB_2269981
Anti-AML1 (D4A6) Rabbit mAb (Mouse Preferred)	Cell signaling	Cat# 8529S; RRID:AB_10950225
Anti-Max (S20)	Cell signaling	Cat# 4739; RRID:AB_2281777
Anti-HA-Tag (C29F4) Rabbit mAb	Cell signaling	Cat# 3724; RRID:AB_1549585
Anti-Vinculin (E1E9V) XP® Rabbit	abcam	Cat# 13901; RRID:AB_2728768
Anti-GAPDH (0411) Mouse mAb	Santa Cruz Biotechnoloy	Cat# sc-47724; RRID:AB_627678
Anti-GAPDH (14C10) Rabbit mAb	Cell Signaling	Cat# 2118; RRID:AB_561053
Goat Anti-Rabbit IgG H&L (HRP)	abcam	Cat# ab6721; RRID:AB_955447
Rabbit Anti-Mouse IgG H&L (HRP)	abcam	Cat# ab6728; RRID:AB_955440
CD41-PECy7; clone MWReg30,	BioLegend	Cat# 133915; RRID:AB_11125173
CD42d-APC; clone 1C2,	eBioscience	Cat# 17-0421-82; RRID:AB_1724071
Ter119-Pacific Blue; clone TER-119,	BioLegend	Cat# 116231; RRID:AB_2149212
CD71-PerCP-Cy5.5; clone RI7217,	BioLegend	Cat# 113815; RRID:AB_2565481
CD117-APC-H7; clone 2B8,	BD	Cat# 560250; RRID:AB_1645232
CD11b-V500; clone M1/70	BD	Cat# 562127; RRID:AB_10893815
Gr1-PerCP-Cy5.5; clone RB6-8C5	BD	Cat# 552093; RRID:AB_394334
CD41-PECy7; clone P2	Beckman Coulter	Cat# 6607115; RRID:AB_2800448
CD41-PE; clone P2	Beckman Coulter	Cat# IM1416U; RRID:AB_131057
CD61-PECy7; clone SZ1	Beckman Coulter	Cat# IM3605; RRID:AB_131237
CD42b-APC; clone HIP1	BD	Cat# 551061; RRID:AB_398486
CD235a-APC; clone GA-R2	BD	Cat# 551336; RRID:AB_398499
CD71-APC-AF750; clone YDJ1.2.2	Beckman Coulter	Cat# A89313; RRID:AB_2800452
CD117-PE; clone 104D2D1	Beckman Coulter	Cat# IM2732; RRID:AB_131069
CD11b-APC-AF750; clone Bear1	Beckman Coulter	Cat# A97052; RRID:AB_2800450
CD14-APC; clone RMO52	Beckman Coulter	Cat# IM2580; RRID:AB_2800451
CD15-V500; clone HI98	BD	Cat# 561585; RRID:AB_10896278
CD16-PE; clone 3G8	Beckman Coulter	Cat# IM1238U
CD66b-PECy7; clone G10F5	eBioscience	Cat# 25-0666-41; RRID:AB_2573359
CD33-PerCP-Cy5.5; clone D3HL60.251	Beckman Coulter	Cat# IM2647; RRID:AB_131163
CD117-PE; clone 104D2D1	Beckman Coulter	Cat# IM2732; RRID:AB_131069
CD3e-Pacific Blue; clone 17A2	BioLegend	Cat# 100213; RRID:AB_493644
B220-Pacific Blue; clone RA3-6B2	BioLegend	Cat# 103201; RRID:AB_312986
Lineage cocktail-Pacific Blue; clone 17A2; RB6-8C5; RA3-6B2; Ter-119; M1/70	BioLegend	Cat# 133310; RRID:AB_11150779
Gr1-PerCP-Cy5.5; clone RB6-8C5	BD	Cat# 552093; RRID:AB_394334
CD11b-PE; clone M1/70	BD	Cat# 557397; RRID:AB_396680
CD117-APC-Cy7; clone 2B8	BD	Cat# 561681; RRID:AB_10893022
CD117-PerCP-Cy5.5; clone 2B8	BD	Cat# 560557; RRID:AB_1645258
CD41-PE; clone MWReg30	BD	Cat# 558040; RRID:AB_397004
Sca1-PECy7; clone D7	BD	Cat# 558162; RRID:AB_647253
CD34-AF647; clone RAM34	BD	Cat# 560230; RRID:AB_1645200
CD16/32-APC-Cy7; clone 2.4G2	BD	Cat# 560541; RRID:AB_1645229
Bacterial and Virus Strains
Subcloning Efficiency™ DH5α™ Competent Cells	ThermoFisher Scientific	Cat# 18265017
Biological Samples
Primary murine fetal liver cells	This paper	See Subject details and Method details
Primary healthy CD34+ HSPCs	This paper	See Subject details and Method details
Patient-derived ML-DS blasts	This paper	See Supplementary Table S4
Chemicals, Peptides, and Recombinant Proteins
Recombinant Human TPO	Peprotech	Cat# 300-18
Recombinant Human SCF	Peprotech	Cat# 300-07
Recombinant Human IL-3	Peprotech	Cat# 200-03
Recombinant Human Flt3-Ligand	Peprotech	Cat# 300-19
Recombinant Human IL-6	Peprotech	Cat# 200-06
Recombinant Murine TPO	Peprotech	Cat# 315-14
Recombinant Murine SCF	Peprotech	Cat# 250-03
EPO-α, Human	Gold Biotechnologies	Cat# 1120-04
Recombinant Human G-CSF	Peprotech	Cat# 300-23
Recombinant Human M-CSF	Peprotech	Cat# 300-25
Recombinant Human IL-9	Peprotech	Cat# 200-09
StemRegenin 1	STEMCELL Technologies	Cat# 72344
UM171	STEMCELL Technologies	Cat# 72914
Polybrene	Sigma Aldrich	Cat# TR-1003-G
Dexamethasone	Sigma-Aldrich	Cat# D4902
Doxycycline hyclate	Sigma-Aldrich	Cat# D9891
RIPA Lysis and Extraction Buffer	ThermoFisher Scientific	Cat# 89900
4x Laemmli Sample Buffer	Biorad	Cat# 1610747
2-mercaptoethanol	Sigma-Aldrich	Cat# M7154
Protease Inhibitor Cocktail (PIC)	Sigma-Aldrich	Cat# P8340
PMSF Protease Inhibitor	ThermoFisher Scientific	Cat# 36978
Sodium-orthovanadate	Merckmillipore	Cat# 567540
DTT	CarlRoth	Cat# 6908.1
UREA	Merckmillipore	Cat# 108487
Polyethylenimine, Linear, MW 25000, Transfection Grade (PEI 25K™)	Polysciences	Cat# 23966
Myci361	Selleckchem	Cat# S8905
10058-F4	Selleckchem	Cat# S7153
Flavopiridol HCl	Selleckchem	Cat# S2679
BMS-265246	Selleckchem	Cat# S2014
Critical Commercial Assays
GeneJET Plasmid Miniprep Kit	ThermoFisher Scientific	Cat# K0502
GeneJET Gel Extraction Kit	ThermoFisher Scientific	Cat# K0691
EasySep™ Mouse Streptavidin RapidSpheres™ Isolation Kit	Stemcell Technologies	Cat# 19860
Biotin Rat Anti-Mouse TER-119/Erythroid Cells	BD	Cat# 553672
EasySep™ Human CD34 Positive Selection Kit II	StemCell Technologies	Cat# 17856
CD34 MicroBead Kit UltraPure, human	Miltenyi Biotech	Cat# 130-100-453
Quick-RNA Microprep Kit	Zymo Research	Cat# R1050
QIAGEN Plasmid Maxi Kit	Qiagen	Cat# 12163
High Capacity cDNA Reverse Transcription Kit	Applied Biosystems™	Cat# 4368814
TaqMan® Fast Advanced Master Mix	ThermoFisher Scientific	Cat# 4444556
MicroMACS mRNA isolation kit	Miltenyi Biotec	Cat# 130-075-201
PCR-cDNA Sequencing Kit	Oxford Nanopore Technologies	Cat# SQK-PCS109
TruSeq Stranded total RNA LT Sample Prep (RiboZero Gold)	Illumina	Cat# 20020598
PierceTM anti-HA magnetic beads	ThermoFisher Scientific	Cat# 88837
MegaCult™- C medium with cytokines	StemCell Technologies	Cat# 04971
Human Methylcellulose Base Medium	R&D Systems	Cat# HSC002
NEBNext® Multiplex Oligos for Illumina® (Index Primers Set 1)	New England Biolabs	Cat# E7335L
AMPure XP for PCR Purification	Beckman Coulter	Cat# A63882
Thermolabile USER® II Enzyme	New England Biolabs	Cat# M5508L
Phusion® High-Fidelity DNA Polymerase	New England Biolabs	Cat# M0530L
Agilent Bioanalyser High Sensitivity DNA Kit	Agilent	Cat# 5067-4626 and # 5067-4627
and Reagents
TruSeq PE Cluster Kit v3-cBot-HS	Illumina	Cat# PE-401-3001
Amersham™ ECL Prime Western Blotting Detection Reagent	Thermo Fisher Scientific	Cat# 12316992
FITC Annexin V Apoptosis Detection Kit II	BD Biosciences	Cat# 556570
BD Pharmingen™ APC Annexin V	BD Biosciences	Cat# 550475
Deposited Data
Raw sequencing data of murine leukemias and FLCs (RNA-seq)	European Nucleotide Archive (ENA) https://www.ebi.ac.uk/ena	study accession number: ERS6071576 - ERS6071595
Raw sequencing data of murine fetal liver cells (DNA-seq)	European Nucleotide Archive (ENA) https://www.ebi.ac.uk/ena	study accession number: ERS5956460 - ERS5956467
Raw proteomic data of HA-coimmunoprecipitated RUNX1C and RUNX1A	ProteomeXchange Consortium http://www.proteomexchange.org/	study accession number: PXD030616 and 10.6019/PXD030616
Experimental Models: Cell Lines
Human HEK-293T (61-73<3n>XXX)	DSMZ	ACC 635; RRID:CVCL_63
Human K-562 (61-68<3n>XX)	DSMZ	ACC 10; RRID:CVCL_4
Human CMK (85-90<4n>XY)	DSMZ	ACC 392; RRID:CVCL
Experimental Models: Organisms/Strains
Cas9-knockin mouse strain (B6J.129(Cg)-Gt(ROSA)26Sortm1.1(CAG-cas9∗,-EGFP)Fezh/J)	Jackson Laboratory	Cat# 026179; RRID:IMSR_JAX:026179
C57BL/6J mouse strain	Jackson Laboratory	Cat# 000664; RRID:IMSR_JAX:000664
C57BL/6JRj mouse strain	Janvier Laboratory	RRID:MGI:2670020
Oligonucleotides
sgRNA sequences for CRISPR in vitro screening	This paper	see Table S1
sgRNA sequences	This paper	see Table S2
shRNA sequences	This paper	see Table S3
qPCR primer	This paper	see Table S13
Recombinant DNA
psPAX2	N/A	Addgene Plasmid #12260; RRID:Addgene_12260
pMD2.G	N/A	Addgene Plasmid #12259; RRID:Addgene_12259
SGL40C.EFS.dTomato		Addgene Plasmid #89395; RRID:Addgene_89395
SGL40C.EFS.sgLuc-1.dTomato	This paper
SGL40C.EFS.sgGATA1.4.dTomato	This paper
SGL40C.EFS.sgMax3(m).dTomato	This paper
SGL40C.EFS.sgMax4(m).dTomato	This paper
SGL40C.EFS.sgMax2(h).dTomato	This paper
SGL40C.EFS.sgMax4(h).dTomato	This paper
pLeGO-iG2		Adgene Plasmid #27341; RRID:Addgene_27341
pLeGO.sgLuc-1.iG1	This paper
pLeGO.sgGata1.4.iG2	This paper
pLeGO.RUNX1A.iG2	This paper
pLeGO.sgGata1.4.RUNX1A.iG2	This paper	Addgene Plasmid #181976
SIN40C.SFFV.tBFP2.miR30n		Addgene Plasmid #169278; RRID:Addgene_169278
SIN40C.SFFV.tBFP2.shLuc-1	This paper
SIN40C.SFFV.tBFP2.shMax-1542	This paper
SIN40C.SFFV.tBFP2.shMax-1608	This paper
SIN40C.SFFV.tBFP2.shMax-259	This paper
SIN40C.SFFV.tBFP2.shMax-294	This paper
SIN40C.TRE.MCS.IRES.idTomato.PGK.sfGFP.P2A.Tet3G		Addgene Plasmid #169283; RRID:Addgene_169283
SIN40C.TRE.RUNX1A.IRES.idTomato.PGK.sfGFP.P2A.Tet3G	This paper	Addgene Plasmid #181977
SIN40C.TRE.RUNX1C.IRES.idTomato.PGK.sfGFP.P2A.Tet3G	This paper	Addgene Plasmid #181978
SIN40C.SFFV.MCS.IRES.dTomato	This paper	Addgene Plasmid #181982
SIN40C.SFFV.Cre.IRES.dTomato	This paper	Addgene Plasmid #181983
pRRL.PPT.SFFV.MCS.IRES.eGFP		Addgene Plasmid #171173
pRRL.PPT.SFFV.RUNX1A.IRES.eGFP	This paper	Addgene Plasmid #181979
pRRL.PPT.SFFV.RUNX1C.IRES.eGFP	This paper	Addgene Plasmid #181980
pLKO5d.SFFV.Cas9.P2A.BSD	This paper	Addgene Plasmid #181981
Software and Algorithms
GraphPad Prism version 6.07	GraphPad Software	https://www.graphpad.com/scientificsoftware/prism/
FlowJo version 10.0.8r1	FLOWJO, LLC	https://www.flowjo.com/solutions/flowjo; RRID:SCR_8520
R package edgeR		https://bioconductor.org/packages/edgeR/
R software version 3.2	R software	https://www.r-project.org/about.html
guppy v3.0.6		https://www.biostars.org/p/375124/
minimap2	Li H. 2018
samtools	Li H et al. 2009
featureCounts	Liao Y et al. 2014
trimmed mean of M-values (TMM)	Robinson MD et al. 2010
DRIMseq	Nowicka M et al. 2016
bbduk tool	BBTools package	https://jgi.doe.gov/data-and-tools/bbtools; RRID:SCR_16969
BWA (Version: 0.7.17-r1188) in ‘aln’ mode	Li and Durbin et al., 2009.
SEACR (version 1.1)	Meers et al. 2019b
homer (v4.10) software suit	Heinz et al., 2010
EnhancerAtlas 2.0	Gao and Qian et al. 2020
bedtools	Bushnell. 2014	https://escholarship.org/uc/item/1h3515gn
deepTools v3.4.3.	Ramirez et al., 2016
genomatix genome analyzer software suite v3.131123,	Quandt et al. 1995
TFBS Overrepresentation tool, with MatBase version 11.2,	Quandt et al. 1995
ElDorado database 04-2020	Quandt et al. 1995
Matinspector version 8.3	Cartharius et al., 2005
RSAT’s peak-motif tool	Thomas-Chollier et al. 2012b,a	http://rsat.ulb.ac.be/rsat/; RRID:SCR_008560
JASPAR’s redundant vertebrate database	Fornes et al. 2020	http://jaspar.genereg.net; RRID:SCR_003030
BD FACSDIVA™ Software	BD Biosciences	https://www.bdbiosciences.com/us/instruments/research/software/flow-cytometry-acquisition/bd-facsdiva-software/m/111112/overview; RRID:SCR_1456
Kaluza 1.3/1.5	Beckman Coulter	https://www.beckman.de/flow-cytometry/software/kaluza; RRID:SCR_16182
GSEA version 3.0	Subramanian et al.2005	https://software.broadinstitute.org/gsea/index.jsp; RRID:SCR_3199
STAR: ultrafast Universal RNAseq aligner	Dobin et al. 2013	https://github.com/alexdobin/STAR
Proteome Discoverer 2.4	Thermo Fisher Scientific
Cytoscape	Shannon et al., 2003	http://cytoscape.org; RRID:SCR_003032
STRING	Doncheva et al., 2019	http://string.embl.de/RRID:SCR_005223
Corum database	Giurgiu et al., 2019	http://mips.helmholtz-muenchen.de/genre/proj/corum; RRID:SCR_002254
Other
Ensembl	Aken et al., 2017	http://www.ensembl.org/index.html; RRID:SCR_2344
Universal Protein Resource	Consortium, 2020	https://www.uniprot.org/proteomes; RRID:SCR_002380
